# MNase stratification reveals heterogeneous 5hmC in naive B cells

**DOI:** 10.1101/2025.08.24.672045

**Authors:** Michael Hsu, Heng-Yi Chen, Fang-Yun Lay, Qin Ma, Ben Delatte, Chan-Wang Jerry Lio

## Abstract

DNA demethylation is essential for gene activation and is primarily mediated by the Ten-Eleven-Translocation (TET) dioxygenase family. TET initiates the demethylation by oxidizing 5-methylcytosine (5mC) to 5-hydroxymethylcytosine (5hmC), a chemically stable derivative that is not only an intermediate in demethylation but also an epigenetic mark. 5hmC is enriched at active gene bodies, promoters, and enhancers that exist at accessible chromatin. Yet, 75-90% of genomic DNA is physically packaged in nucleosomes, raising the question about where 5hmC resides relative to nucleosomes. To address this question, we used micrococcal nuclease (MNase) to biochemically stratify 5hmC according to nucleosome protection in naive mouse B cells. Using multiple approaches, we showed that ∼95% of 5hmC peaks are retained after MNase digest, suggesting that 5hmC is nucleosome-associated. Despite the majority of 5hmC being similar in nucleosomal DNA compared to total DNA, we identified minor subsets that were MNase-sensitive (accessible 5hmC, ∼3%) or further MNase-resistant (protected 5hmC, ∼1-2%). Integrative analyses revealed that the accessible 5hmC is preferentially located at promoters and enhancers, and the presence of promoter-proximal accessible 5hmC showed a stronger correlation with gene expression than total 5hmC. In contrast, protected 5hmC is enriched in chromatin states with mixed active and repressive features. These results shed new light on the relationship between 5hmC and accessible chromatin, suggesting 5hmC is predominantly associated with nucleosomes and revealing heterogeneous 5hmC subsets with potential distinct regulatory roles.
