## Supplementary Table 1 for "MNase stratification reveals heterogeneous 5hmC in naive B cells"

### Sheet: ChIP-seq
ChIP Target	Usage	Run	GEO_Accession (exp)	SRA Study	References	PMID
INPUT	ChromHMM (Fig. 6)	SRR10192161	GSM4098725	SRP075985	Kieffer-Kwon et al., Mol. Cell 2017	28803781
H3K27ac	ChromHMM (Fig. 6)	SRR3619298	GSM2184259	SRP075985	Kieffer-Kwon et al., Mol. Cell 2017	28803781
H2AK9ac	ChromHMM (Fig. 6)	SRR3619299	GSM2184260	SRP075985	Kieffer-Kwon et al., Mol. Cell 2017	28803781
H2AZ	ChromHMM (Fig. 6)	SRR3619300	GSM2184261	SRP075985	Kieffer-Kwon et al., Mol. Cell 2017	28803781
H2BK120ac	ChromHMM (Fig. 6)	SRR3619301	GSM2184262	SRP075985	Kieffer-Kwon et al., Mol. Cell 2017	28803781
H2BK12ac	ChromHMM (Fig. 6)	SRR3619302	GSM2184263	SRP075985	Kieffer-Kwon et al., Mol. Cell 2017	28803781
H2BK20ac	ChromHMM (Fig. 6)	SRR3619303	GSM2184264	SRP075985	Kieffer-Kwon et al., Mol. Cell 2017	28803781
H2BK5ac	ChromHMM (Fig. 6)	SRR3619304	GSM2184265	SRP075985	Kieffer-Kwon et al., Mol. Cell 2017	28803781
H3K27me2	ChromHMM (Fig. 6)	SRR3619305	GSM2184266	SRP075985	Kieffer-Kwon et al., Mol. Cell 2017	28803781
H3K14ac	ChromHMM (Fig. 6)	SRR3619306	GSM2184267	SRP075985	Kieffer-Kwon et al., Mol. Cell 2017	28803781
H3K18ac	ChromHMM (Fig. 6)	SRR3619307	GSM2184268	SRP075985	Kieffer-Kwon et al., Mol. Cell 2017	28803781
H3K23ac	ChromHMM (Fig. 6)	SRR3619308	GSM2184269	SRP075985	Kieffer-Kwon et al., Mol. Cell 2017	28803781
H3K27me1	ChromHMM (Fig. 6)	SRR3619309	GSM2184270	SRP075985	Kieffer-Kwon et al., Mol. Cell 2017	28803781
H3K27me2	ChromHMM (Fig. 6)	SRR3619310	GSM2184271	SRP075985	Kieffer-Kwon et al., Mol. Cell 2017	28803781
H3K27me3	ChromHMM (Fig. 6)	SRR3619311	GSM2184272	SRP075985	Kieffer-Kwon et al., Mol. Cell 2017	28803781
H3K36ac	ChromHMM (Fig. 6)	SRR3619312	GSM2184273	SRP075985	Kieffer-Kwon et al., Mol. Cell 2017	28803781
H3K36me1	ChromHMM (Fig. 6)	SRR3619313	GSM2184274	SRP075985	Kieffer-Kwon et al., Mol. Cell 2017	28803781
H3K36me2	ChromHMM (Fig. 6)	SRR3619314	GSM2184275	SRP075985	Kieffer-Kwon et al., Mol. Cell 2017	28803781
H3K36me3	ChromHMM (Fig. 6)	SRR3619315	GSM2184276	SRP075985	Kieffer-Kwon et al., Mol. Cell 2017	28803781
H3K4ac	ChromHMM (Fig. 6)	SRR3619316	GSM2184277	SRP075985	Kieffer-Kwon et al., Mol. Cell 2017	28803781
H3K4me1	ChromHMM (Fig. 6)	SRR3619317	GSM2184278	SRP075985	Kieffer-Kwon et al., Mol. Cell 2017	28803781
H3K4me2	ChromHMM (Fig. 6)	SRR3619318	GSM2184279	SRP075985	Kieffer-Kwon et al., Mol. Cell 2017	28803781
H3K4me3	ChromHMM (Fig. 6)	SRR3619319	GSM2184280	SRP075985	Kieffer-Kwon et al., Mol. Cell 2017	28803781
H3K79me1	ChromHMM (Fig. 6)	SRR3619320	GSM2184281	SRP075985	Kieffer-Kwon et al., Mol. Cell 2017	28803781
H3K79me2	ChromHMM (Fig. 6)	SRR3619321	GSM2184282	SRP075985	Kieffer-Kwon et al., Mol. Cell 2017	28803781
H3K79me3	ChromHMM (Fig. 6)	SRR3619322	GSM2184283	SRP075985	Kieffer-Kwon et al., Mol. Cell 2017	28803781
H3K9Ac	ChromHMM (Fig. 6)	SRR3619323	GSM2184284	SRP075985	Kieffer-Kwon et al., Mol. Cell 2017	28803781
H3K9me1	ChromHMM (Fig. 6)	SRR3619324	GSM2184285	SRP075985	Kieffer-Kwon et al., Mol. Cell 2017	28803781
H3K9me2	ChromHMM (Fig. 6)	SRR3619325	GSM2184286	SRP075985	Kieffer-Kwon et al., Mol. Cell 2017	28803781
H3K9me3	ChromHMM (Fig. 6)	SRR3619326	GSM2184287	SRP075985	Kieffer-Kwon et al., Mol. Cell 2017	28803781
H4K12Ac	ChromHMM (Fig. 6)	SRR3619327	GSM2184288	SRP075985	Kieffer-Kwon et al., Mol. Cell 2017	28803781
H4K16Ac	ChromHMM (Fig. 6)	SRR3619328	GSM2184289	SRP075985	Kieffer-Kwon et al., Mol. Cell 2017	28803781
H4K20me1	ChromHMM (Fig. 6)	SRR3619329	GSM2184290	SRP075985	Kieffer-Kwon et al., Mol. Cell 2017	28803781
H4K20me3	ChromHMM (Fig. 6)	SRR3619330	GSM2184291	SRP075985	Kieffer-Kwon et al., Mol. Cell 2017	28803781
H4K5Ac	ChromHMM (Fig. 6)	SRR3619331	GSM2184292	SRP075985	Kieffer-Kwon et al., Mol. Cell 2017	28803781
H4K8Ac	ChromHMM (Fig. 6)	SRR3619332	GSM2184293	SRP075985	Kieffer-Kwon et al., Mol. Cell 2017	28803781
H4K91Ac	ChromHMM (Fig. 6)	SRR3619333	GSM2184294	SRP075985	Kieffer-Kwon et al., Mol. Cell 2017	28803781
h3k27ac	ChromHMM (Fig. 6)	SRR3619345	GSM2184306	SRP075985	Kieffer-Kwon et al., Mol. Cell 2017	28803781
h3k27ac	ChromHMM (Fig. 6)	SRR3619346	GSM2184307	SRP075985	Kieffer-Kwon et al., Mol. Cell 2017	28803781
h3k27ac	ChromHMM (Fig. 6)	SRR3619347	GSM2184308	SRP075985	Kieffer-Kwon et al., Mol. Cell 2017	28803781
Brg1	ChromHMM (Fig. 6)	SRR3619348	GSM2184309	SRP075985	Kieffer-Kwon et al., Mol. Cell 2017	28803781
CHD4	ChromHMM (Fig. 6)	SRR3619349	GSM2184310	SRP075985	Kieffer-Kwon et al., Mol. Cell 2017	28803781
GCN5	ChromHMM (Fig. 6)	SRR3619350	GSM2184311	SRP075985	Kieffer-Kwon et al., Mol. Cell 2017	28803781
HDAC1	ChromHMM (Fig. 6)	SRR3619351	GSM2184312	SRP075985	Kieffer-Kwon et al., Mol. Cell 2017	28803781
HDAC1	ChromHMM (Fig. 6)	SRR3619352	GSM2184313	SRP075985	Kieffer-Kwon et al., Mol. Cell 2017	28803781
HDAC2	ChromHMM (Fig. 6)	SRR3619353	GSM2184314	SRP075985	Kieffer-Kwon et al., Mol. Cell 2017	28803781
MLL1	ChromHMM (Fig. 6)	SRR3619354	GSM2184315	SRP075985	Kieffer-Kwon et al., Mol. Cell 2017	28803781
WDR5	ChromHMM (Fig. 6)	SRR3619355	GSM2184316	SRP075985	Kieffer-Kwon et al., Mol. Cell 2017	28803781
p300	ChromHMM (Fig. 6)	SRR3619356	GSM2184317	SRP075985	Kieffer-Kwon et al., Mol. Cell 2017	28803781
CTCF	ChromHMM (Fig. 6)	SRR3619357	GSM2184318	SRP075985	Kieffer-Kwon et al., Mol. Cell 2017	28803781
CTCF	ChromHMM (Fig. 6)	SRR3619358	GSM2184319	SRP075985	Kieffer-Kwon et al., Mol. Cell 2017	28803781
CTCF	ChromHMM (Fig. 6)	SRR3619359	GSM2184320	SRP075985	Kieffer-Kwon et al., Mol. Cell 2017	28803781
CTCF	ChromHMM (Fig. 6)	SRR3619360	GSM2184321	SRP075985	Kieffer-Kwon et al., Mol. Cell 2017	28803781
CTCF	ChromHMM (Fig. 6)	SRR3619361	GSM2184322	SRP075985	Kieffer-Kwon et al., Mol. Cell 2017	28803781
CTCF	ChromHMM (Fig. 6)	SRR3619362	GSM2184323	SRP075985	Kieffer-Kwon et al., Mol. Cell 2017	28803781
CTCF	ChromHMM (Fig. 6)	SRR5658506	GSM2652788	SRP075985	Kieffer-Kwon et al., Mol. Cell 2017	28803781
CTCF	ChromHMM (Fig. 6)	SRR5658507	GSM2652789	SRP075985	Kieffer-Kwon et al., Mol. Cell 2017	28803781
Rad21	ChromHMM (Fig. 6)	SRR3619363	GSM2184324	SRP075985	Kieffer-Kwon et al., Mol. Cell 2017	28803781
Rad21	ChromHMM (Fig. 6)	SRR3619364	GSM2184325	SRP075985	Kieffer-Kwon et al., Mol. Cell 2017	28803781
Rad21	ChromHMM (Fig. 6)	SRR3619365	GSM2184326	SRP075985	Kieffer-Kwon et al., Mol. Cell 2017	28803781
Rad21	ChromHMM (Fig. 6)	SRR3619366	GSM2184327	SRP075985	Kieffer-Kwon et al., Mol. Cell 2017	28803781
Rad21	ChromHMM (Fig. 6)	SRR5658502	GSM2652784	SRP075985	Kieffer-Kwon et al., Mol. Cell 2017	28803781
Rad21	ChromHMM (Fig. 6)	SRR5658503	GSM2652785	SRP075985	Kieffer-Kwon et al., Mol. Cell 2017	28803781

### Sheet: RNA-seq
Source_name	Usage	Run	GEO_Accession (exp)	SRA Study	References	PMID
WT_0h_RNA-seq	Expression Barplots (Fig. 5)	SRR7419646	GSM3213947	SRP151242	Lio et al., Sci. Immunol. 2019	31028100
WT_0h_RNA-seq	Expression Barplots (Fig. 5)	SRR7419647	GSM3213948	SRP151242	Lio et al., Sci. Immunol. 2019	31028100
WT_0h_RNA-seq	Expression Barplots (Fig. 5)	SRR7419648	GSM3213948	SRP151242	Lio et al., Sci. Immunol. 2019	31028100

### Sheet: WGBS
Source_name	Usage	Run	GEO_Accession (exp)	SRA Study	References	PMID
Resting B WGBS	Methylation Analysis (Fig. 3)	SRR1003257	N/A	SRP029721	Kieffer-Kwon et al. Cell 2013.	24360274

### Sheet: ATAC-seq
Source_name	Usage	Run	GEO_Accession (exp)	SRA Study	References	PMID
Tet2/3-WT_00h_ATAC	Heatmaps (Fig. 3)	SRR7419615	GSM3213921	SRP151241	Lio et al., Sci. Immunol. 2019	31028100
Tet2/3-WT_00h_ATAC	Heatmaps (Fig. 3)	SRR7419616	GSM3213922	SRP151241	Lio et al., Sci. Immunol. 2019	31028100
