## Supplementary Table 2 for "MNase stratification reveals heterogeneous 5hmC in naive B cells"

### Sheet: Sheet1
Brg1
CHD4
CTCF
GCN5
h2ak9ac
H2AZ
h2bk120ac
h2bk12ac
h2bk20ac
h2bk5ac
h3k14ac
h3k18ac
h3k23ac
h3k27ac
h3k27me1
h3k27me2
h3k27me3
h3k36ac
h3k36me1
h3k36me2
h3k36me3
h3k4ac
H3K4me1
h3k4me2
h3k4me3
h3k79me1
h3k79me2
h3k79me3
h3k9Ac
h3k9me1
h3k9me2
h3k9me3
h4k12Ac
h4k16Ac
h4k20me1
h4k20me3
h4k5Ac
h4k8Ac
h4k91Ac
HDAC1
HDAC2
MLL1
p300
Rad21
WDR5
